# Cross-platform transcriptional profiling identifies common and distinct molecular pathologies in Lewy Body diseases

**DOI:** 10.1101/2021.04.22.440800

**Authors:** Rahel Feleke, Regina H. Reynolds, Amy Smith, Bension Tilley, Sarah A. Gagliano Taliun, John Hardy, Paul M. Matthews, Steve Gentleman, David Owen, Michael R. Johnson, Prashant Srivastava, Mina Ryten

**Affiliations:** Department of Brain Sciences, Imperial College London, London, UK; Department of Neurodegenerative Disease, University College London; Great Ormond Street Institute of Child Health, Genetics and Genomic Medicine, University College London, London, UK; NIHR Great Ormond Street Hospital Biomedical Research Centre, University College London, London, UK; UK Dementia Research Institute at Imperial College London, London, UK; Department of Medicine & Department of Neurosciences, Université de Montréal, Montréal, Québec, Canada; Montréal Heart Institute, Montréal, Québec, Canada; UK Dementia Research Institute at University College London, London, UK; National Heart & Lung Institute, Imperial College London, London, UK

## Abstract

Parkinson’s disease (PD), Parkinson’s disease with dementia (PDD) and dementia with Lewy bodies (DLB) are three clinically, genetically and neuropathologically overlapping neurodegenerative diseases collectively known as the Lewy body diseases (LBDs). A variety of molecular mechanisms have been implicated in PD pathogenesis, but the mechanisms underlying PDD and DLB remain largely unknown, a knowledge gap that presents an impediment to the discovery of disease-modifying therapies. Transcriptomic profiling can contribute to addressing this gap, but remains limited in the LBDs. Here, we applied paired bulk-tissue and single-nucleus RNA-sequencing to anterior cingulate cortex samples derived from 28 individuals, including healthy controls, PD, PDD and DLB cases (n = 7 per group), to transcriptomically profile the LBDs. Using this approach, we (i) found transcriptional alterations in multiple cell types across the LBDs; (ii) discovered evidence for widespread dysregulation of RNA splicing, particularly in PDD and DLB; (iii) identified potential splicing factors, with links to other dementia-related neurodegenerative diseases, coordinating this dysregulation; and (iv) identified transcriptomic commonalities and distinctions between the LBDs that inform understanding of the relationships between these three clinical disorders. Together, these findings have important implications for the design of RNA-targeted therapies for these diseases and highlight a potential molecular “window” of therapeutic opportunity between the initial onset of PD and subsequent development of Lewy body dementia.
