## Supplementary Tables for "Cross-platform transcriptional profiling identifies common and distinct molecular pathologies in Lewy Body diseases": Supplementary_Table_1_Sample_demographics_and_seq_metrics.xlsx

### Sheet: ColumnDescriptions
Sheet: Sample information
Column group	Column Name	Description
Sample information	sample_id	Sample ID
	disease_group	Disease state of individual from which sample derived.
	Sex	Sex of individual from which sample derived.
	AoO	Age of disease onset.
	AoD	Age of death.
	DD	Disease duration. Created using lookup function from tissue bank master list. Not simply death - onset, as it attempts to take into account month of diagnosis and death and rounds down.
	PMI	Post mortem interval i.e. time interval from death to dissection and freezing
	aSN	Braak aSN stage according to Braak and Braak, 2003
	TAU	Braak neuritic tau stage according to Braak and Braak, 2008
	thal AB	thal amyloid beta phase best estimate. At the tissue bank the staining regimen doesn't fully cover the recommended thal phase sampling regions according to Thal et al 2002
	aCG aSN score	Semiquantitative grading of aSN in the contralateral (fixed side) anterior cingulate gyrus according to the suggested grading system set out in Alafuzoff et al, 2009
	CSF_pH	pH of CSF
	brain_weight_(g)	Brain weight (g)
Sheet: Single-nucleus RNA-seq
Sample information	sample_id	Sample ID
	disease_group	Disease state of individual from which sample derived.
Cell-type numbers	Astro	Number of nuclei labelled as astrocytes within a sample.
	Excitatory	Number of nuclei labelled as excitatory neurons within a sample.
	Inhibitory	Number of nuclei labelled as inhibitory neurons within a sample.
	Microglia	Number of nuclei labelled as microglia within a sample.
	Oligo	Number of nuclei labelled as oligodendrocytes within a sample.
	OPC	Number of nuclei labelled as OPC within a sample.
	Vascular	Number of nuclei labelled as vascular within a sample.
Total number of nuclei and genes detected	Total.Viable.Nuclei	Total number of viable nuclei recovered.
	Total.Genes.Detected	Total number of genes detected per sample with at least one UMI count in a cell.
Single-nucleus RNA-sequencing metrics	Mean.Reads.per.Nucleus	The total number of sequenced reads divided by the total number of barcodes containing nuclei.
	Median.Genes.per.Nucleus	Median number of genes detected per nuclei-associated barcode.
	Number.of.Reads	The total number of single-end reads sequenced.
	Valid.Barcodes	Fraction of reads with barcodes that match the total list of barcodes(whitelist)*. Whitelist: A barcode whitelist is a list of all known barcode sequences provided by 10x.
	Q30.Bases.in.Barcode	Fraction of bases with Q-score ≥ 30 in the nuclei barcode sequences
	Q30.Bases.in.RNA.Read	Fraction of bases with Q-score ≥ 30 in the RNA read sequences.
	Q30.Bases.in.Sample.Index	Fraction of bases with Q-score ≥ 30 in the sample index sequences.
	Q30.Bases.in.UMI	Fraction of bases with Q-score ≥ 30 in the Unique Molecular Identifier sequences (UMI).
	Reads.Mapped.to.Genome	Fraction of reads that mapped to the genome.
	Reads.Mapped.Confidently.to.Genome	Fraction of reads that mapped confidently to the genome with high mapping quality.
	Reads.Mapped.Confidently.to.Intergenic.Regions	Fraction of reads that mapped to the intergenic regions of the genome with a high mapping quality score as reported by the aligner.
	Reads.Mapped.Confidently.to.Exonic.and.Intronic.Regions	Fraction of reads that mapped to the exonic and intronic regions of the genome with a high mapping quality score as reported by the aligner.
	Reads.Mapped.Confidently.to.Transcriptome	Fraction of reads that mapped to a unique gene in the transcriptome with a high mapping quality score as reported by the aligner.
	Reads.Mapped.Antisense.to.Gene	Fraction of reads mapped to the non-coding strand of a gene. High values indicate the use of an unsupported chemistry type.
	Fraction.Reads.in.Nucleus	Fraction of nucleus-barcoded, confidently mapped reads with nucleus-associated barcodes.
	Total.Genes.Detected	The total number of genes with at least one UMI count in a nucleus.
	Median.UMI.Counts.per.Nucleus	Median number of UMI counts per nucleus-associated barcode.
Sheet: Bulk-tissue RNA-seq
Column group	Column Name	Description
Sample information	sample_id	Sample ID
	disease_group	Disease state of individual from which sample derived.
RNA extraction from tissue sections	RIN	RIN as determined using the Agilent Tapestation.
	ng_per_ul	RNA concentration as determined using the Agilent Tapestation.
	ng	RNA amount as determined using the Agilent Tapestation.
	sent_to_bulk_seq	Whether or not samples were sent for bulk RNA sequencing.
Bulk-tissue RNA-sequencing metrics	Fastp:gc_content	GC content (%), as determined by Fastp.
	Fastp:pct_reads_passing_filter	Percentage reads passing Fastp quality filters.
	RSeQC:3_utr_exons_tag_pct	Distribution of reads in % across 3' UTR exons, as determined by RSeQC using an Ensembl v97 bed file as a reference.
	RSeQC:5_utr_exons_tag_pct	Distribution of reads in % across 5' UTR exons, as determined by RSeQC using an Ensembl v97 bed file as a reference.
	RSeQC:cds_exons_tag_pct	Distribution of reads in % across coding sequence (CDS) exons, as determined by RSeQC using an Ensembl v97 bed file as a reference.
	RSeQC:introns_tag_pct	Distribution of reads in % across introns, as determined by RSeQC using an Ensembl v97 bed file as a reference.
	RSeQC:other_intergenic_tag_pct	Distribution of reads in % across intergenic regions, as determined by RSeQC using an Ensembl v97 bed file as a reference.
	RSeQC:tes_down_10kb_tag_pct	Distribution of reads in % across transcript end sites (TES) together with 10 kb downstream, as determined by RSeQC using an Ensembl v97 bed file as a reference.
	RSeQC:tes_down_1kb_tag_pct	Distribution of reads in % across transcript end sites (TES) together with 1 kb downstream, as determined by RSeQC using an Ensembl v97 bed file as a reference.
	RSeQC:tes_down_5kb_tag_pct	Distribution of reads in % across transcript end sites (TES) together with 5 kb downstream, as determined by RSeQC using an Ensembl v97 bed file as a reference.
	RSeQC:tss_up_10kb_tag_pct	Distribution of reads in % across transcript start sites (TSS) together with 10 kb downstream, as determined by RSeQC using an Ensembl v97 bed file as a reference.
	RSeQC:tss_up_1kb_tag_pct	Distribution of reads in % across transcript start sites (TSS) together with 1 kb downstream, as determined by RSeQC using an Ensembl v97 bed file as a reference.
	RSeQC:tss_up_5kb_tag_pct	Distribution of reads in % across transcript start sites (TSS) together with 5 kb downstream, as determined by RSeQC using an Ensembl v97 bed file as a reference.
	Salmon:num_mapped_millions	Total number of mapped reads, as quantified by Salmon.
	Salmon:num_processed_millions	Total number of processed reads, as quantified by Salmon.
	Salmon:percent_mapped	Percent mapped, as quantified by Salmon (i.e. num_mapped_millions/num_processed_millions).
	STAR:avg_mapped_read_length	Average mapped read length, as quantified by STAR.
	STAR:multimapped_millions	Number of multimapped reads (in millions), as quantified by STAR.
	STAR:multimapped_toomany_millions	Number of multimapped reads (in millions) greater than STAR filter outFilterMultimapNmax, which was set to 1 to retain only unique reads.
	STAR:uniquely_mapped_millions	Number of uniquely mapped reads (in millions), as quantified by STAR.
	STAR:unmapped_mismatches_millions	Number of unmapped mismatched reads (in millions), as quantified by STAR.
	STAR:unmapped_other_millions	Number of unmapped reads (in millions) classified as other (i.e. not too short or too many mismatches), as quantified by STAR.
	STAR:unmapped_tooshort_millions	Number of unmapped "too short" reads (in millions), as quantified by STAR.
	n_genes_detected	Number of genes detected with count > 0 in at least one sample across a disease group.
	n_genes_detected_after_filtering	Number of genes detected with count > 0 in all samples across a disease group.
Bulk-tissue expression-derived PC axes	PC1	Principal component 1
	PC2	Principal component 2
	PC3	Principal component 3
	PC4	Principal component 4

### Sheet: Sample information
Sample information
sample_id	disease_group	Sex	AoO	AoD	DD	PMI	aSN	TAU	thal AB	aCG aSN score	CSF_pH	brain_weight_(g)
C036	Control	M		68		30	0	2	2	0
C048	Control	M		68		10	0	1	0	0
PDC05	Control	M		58		9	0	0	0	0		1256
PDC22	Control	M		65		12	0	1	3	0		1489
PDC34	Control	M		90		12	0	1	1	0		1279
PDC87	Control	F		92		24	0	3	3	0		1139
PDC91	Control	M		85		29	0	2	3	0
PD413	PD	F	51	72	21	14	6	2	2	1	8.3	1267
PD416	PD	F	73	85	12	17	6	2	0	3	6.6	1235
PD523	PD	F	68	86	18	9	6	2	3		6.5	1238
PD666	PD	F	78	93	15	24	6	2	1	1	7.3	1214
PD683	PD	F	72	83	12	24	5	2	1	1	7.6	1311
PD732	PD	M	69	81	12	14	5	2	3	3	8.5	1238
PD747	PD	M	74	83	9	22	6	2	3	2	7.7	1276
PD341	PDD	M	54	68	14	16	6	2	2	2	7.3
PD366	PDD	M	49	69	20	17	6	1	0	3	7.1	1345
PD415	PDD	F	66	78	11	17	6	2	3	2	8.2	972
PD501	PDD	F	82	89	7	16	6	2	4	3	6.5
PD531	PDD	M	73	80	7	23	6	0			7.6	1349
PD563	PDD	M	63	75	12	23	6	2	3	1	6.6	1319
PD678	PDD	M	81	86	5	10	6	2	3	1	6.6	1140
PD060	DLB	M	78	84	6	9	6	1	2			1154
PD115	DLB	M	54	63	9	21	6	3	2	3
PD163	DLB	M	70	76	6	22	6	2	2	3		1382
PD294	DLB	M	72	78	6	24	6	2	0	3
PD332	DLB	M	74	77	3	10	6	2	3	2	6.2	1326
PD566	DLB	M	56	63	7	9	6	2	0	2	6.7	1469
PD706	DLB	M	56	67	11	8	5	2	3	2	8.6	1393

### Sheet: Single-nucleus RNA-seq
Sample Info		Cell type numbers							Total number of nuclei and genes detected		Single-nucleus RNA-sequencing metrics
sample_id	disease_group	Astro	Excitatory	Inhibitory	Microglia	Oligo	OPC	Vascular	Total.Viable.Nuclei	Total.Genes.Detected	Mean.Reads.per.Nucleus	Median.Genes.per.Nucleus	Number.of.Reads	Valid.Barcodes	Q30.Bases.in.Barcode	Q30.Bases.in.RNA.Read	Q30.Bases.in.Sample.Index	Q30.Bases.in.UMI	Reads.Mapped.to.Genome	Reads.Mapped.Confidently.to.Genome	Reads.Mapped.Confidently.to.Intergenic.Regions	Reads.Mapped.Confidently.to.Exonic.and.Intronic.Regions	Reads.Mapped.Confidently.to.Transcriptome	Reads.Mapped.Antisense.to.Gene	Fraction.Reads.in.Nucleus	Median.UMI.Counts.per.Nucleus
C036	Control	1026	4600	1361	207	2569	553	177	10493	26939	30863	1382	277461084	0.974	0.97	0.703	0.939	0.971	0.893	0.866	0.068	0.798	0.66	0.09	0.811	2166
C048	Control	1398	4315	1743	440	1944	676	137	10653	26649	13728	1297	121000964	0.975	0.97	0.714	0.93	0.971	0.904	0.875	0.066	0.809	0.623	0.126	0.814	1898
PDC05	Control	1030	5956	2116	771	3145	630	198	13846	27556	12857	1508	156821432	0.976	0.969	0.736	0.943	0.971	0.93	0.898	0.075	0.822	0.564	0.206	0.869	2450
PDC22	Control	1517	3987	1276	336	2936	443	235	10730	27695	24446	1551	270382397	0.979	0.97	0.698	0.938	0.972	0.906	0.877	0.074	0.803	0.619	0.13	0.863	2726
PDC34	Control	473	5353	1516	154	2179	239	96	10010	27705	31764	2120	262060511	0.975	0.969	0.705	0.941	0.971	0.909	0.878	0.082	0.796	0.57	0.187	0.871	4036
PDC87	Control	238	4134	1324	312	608	293	275	7184	27271	56127	1943	340246377	0.979	0.97	0.697	0.94	0.973	0.887	0.859	0.074	0.785	0.622	0.113	0.829	3489
PDC91	Control	1673	2594	729	747	3695	296	232	9966	26725	48886	1271	339027978	0.981	0.971	0.737	0.941	0.973	0.909	0.877	0.083	0.795	0.667	0.086	0.768	2073
PD413	PD	1003	2885	1423	524	1520	539	87	7981	27589	32878	1841	239783350	0.978	0.97	0.666	0.941	0.972	0.893	0.864	0.08	0.784	0.605	0.136	0.88	3378
PD416	PD	900	2054	698	909	1667	388	60	6676	26926	45099	1358	299999261	0.979	0.97	0.728	0.943	0.972	0.911	0.882	0.08	0.801	0.65	0.106	0.85	2275
PD523	PD	999	996	343	347	1267	458	79	4489	26036	42072	1255	217639783	0.978	0.97	0.759	0.945	0.972	0.907	0.874	0.072	0.802	0.658	0.097	0.782	2177
PD666	PD	1576	3295	1536	748	2129	416	190	9890	26392	55171	1254	349955037	0.981	0.971	0.724	0.941	0.973	0.858	0.825	0.085	0.739	0.636	0.061	0.757	1863
PD683	PD	653	3310	1226	409	1875	614	296	8383	26922	38325	1446	312122753	0.981	0.971	0.748	0.942	0.973	0.919	0.886	0.075	0.811	0.68	0.077	0.785	2317
PD732	PD	323	4098	1365	463	816	244	164	7473	27325	38678	2028	204377814	0.976	0.97	0.683	0.938	0.972	0.898	0.869	0.072	0.796	0.578	0.164	0.817	3774
PD747	PD	674	5055	2008	529	802	505	230	9803	28019	43786	2298	352962077	0.977	0.97	0.699	0.943	0.972	0.898	0.869	0.078	0.791	0.593	0.155	0.883	4549
PD341	PDD	1438	3353	1296	836	2301	350	196	9770	27762	33403	1672	269596697	0.978	0.97	0.705	0.941	0.972	0.909	0.876	0.09	0.787	0.572	0.177	0.863	2873
PD366	PDD	1138	556	299	171	469	365	80	3078	25742	61577	1167	337261888	0.98	0.971	0.711	0.938	0.973	0.861	0.828	0.066	0.763	0.66	0.057	0.773	1844
PD415	PDD	659	3648	799	551	1207	262	151	7277	26869	56920	1684	294395120	0.979	0.97	0.7	0.935	0.972	0.878	0.847	0.081	0.766	0.609	0.114	0.76	2941
PD501	PDD	1085	951	302	351	1199	474	273	4635	25605	42108	719	327055827	0.981	0.971	0.727	0.938	0.973	0.867	0.829	0.089	0.74	0.628	0.065	0.71	1006
PD531	PDD	882	1520	757	1037	2634	621	278	7729	26414	44872	957	343007471	0.981	0.971	0.723	0.944	0.973	0.91	0.881	0.068	0.813	0.676	0.083	0.773	1376
PD563	PDD	1390	4215	1520	403	1623	655	42	9848	27784	33923	1990	284920136	0.978	0.97	0.67	0.941	0.972	0.868	0.841	0.082	0.759	0.604	0.118	0.879	3808
PD678	PDD	569	473	137	244	1547	462	95	3527	25083	46963	650	300422621	0.981	0.971	0.676	0.937	0.973	0.83	0.8	0.078	0.722	0.635	0.053	0.719	886
PD060	DLB	693	655	168	563	1626	397	71	4173	25129	48785	619	317738767	0.981	0.971	0.685	0.938	0.973	0.816	0.785	0.088	0.696	0.601	0.063	0.727	824
PD115	DLB	137	312	192	294	1460	420	234	3049	25946	57173	1075	348072773	0.981	0.971	0.707	0.937	0.973	0.877	0.842	0.065	0.777	0.658	0.068	0.762	1644
PD163	DLB	789	1694	356	455	981	719	234	5228	26432	43519	1228	328050192	0.982	0.971	0.712	0.939	0.973	0.893	0.859	0.073	0.785	0.663	0.07	0.747	1871
PD294	DLB	689	1222	243	187	474	388	116	3319	25214	78054	932	314639544	0.98	0.971	0.719	0.939	0.973	0.844	0.808	0.081	0.728	0.609	0.079	0.767	1351
PD332	DLB	900	979	389	489	1163	541	113	4574	25844	40649	1006	215647728	0.978	0.97	0.725	0.941	0.973	0.91	0.88	0.093	0.786	0.64	0.105	0.795	1532
PD566	DLB	615	1303	391	98	1270	517	93	4287	26122	56675	1456	324522060	0.98	0.971	0.673	0.934	0.973	0.837	0.81	0.066	0.744	0.642	0.061	0.817	2452
PD706	DLB	1259	2313	954	1213	1556	482	100	7877	26950	44792	1446	328236631	0.978	0.97	0.756	0.943	0.973	0.926	0.895	0.074	0.821	0.653	0.116	0.853	2453

### Sheet: Bulk-tissue RNA-seq
Sample information		RNA extraction from tissue sections				Bulk-tissue RNA-sequencing metrics																									Bulk-tissue expression-derived PC axes
sample_id	disease_group	RIN	ng_per_ul	ng	sent_to_bulk_seq	Fastp:gc_content	Fastp:pct_reads_passing_filter	RSeQC:3_utr_exons_tag_pct	RSeQC:5_utr_exons_tag_pct	RSeQC:cds_exons_tag_pct	RSeQC:introns_tag_pct	RSeQC:other_intergenic_tag_pct	RSeQC:tes_down_10kb_tag_pct	RSeQC:tes_down_1kb_tag_pct	RSeQC:tes_down_5kb_tag_pct	RSeQC:tss_up_10kb_tag_pct	RSeQC:tss_up_1kb_tag_pct	RSeQC:tss_up_5kb_tag_pct	Salmon:num_mapped_millions	Salmon:num_processed_millions	Salmon:percent_mapped	STAR:avg_mapped_read_length	STAR:multimapped_millions	STAR:multimapped_toomany_millions	STAR:uniquely_mapped_millions	STAR:unmapped_mismatches_millions	STAR:unmapped_other_millions	STAR:unmapped_tooshort_millions	n_genes_detected	n_genes_detected_after_filtering	PC1	PC2	PC3	PC4
C036	Control				no
C048	Control				no
PDC05	Control	7.6	224	11200	yes	45.5894	99.3086	25.8168	0.650936	65.0717	6.565	1.00362	0.696086	0.194512	0.530585	0.195909	0.0458038	0.133548	194.035	222.833	87.0766	196.41	0	12.7717	206.5	0	0.783775	2.7768	34645	28330	98.5453	6.26287	-0.0244962	30.0139
PDC22	Control	6.8	199	9950	yes	47.0377	98.9879	24.6007	0.557565	66.6697	6.24223	1.07366	0.655713	0.174772	0.471434	0.200485	0.0473549	0.136014	160.7	187.906	85.5215	195.68	0	18.1089	165.52	0	1.12553	3.15149	33826	28370	45.7556	13.3556	23.9744	-24.5684
PDC34	Control	7.4	83.6	4180	yes	44.9756	99.3823	26.2695	0.483257	64.4423	6.8931	1.04845	0.659834	0.179278	0.495617	0.203569	0.0443053	0.13854	152.601	175.188	87.107	196.79	0	12.6201	159.967	0	0.68076	1.92009	33494	28311	36.9585	-9.8642	17.715	-25.4473
PDC87	Control	5	690	34500	yes	47.3544	98.7945	22.1433	0.58376	72.6711	3.30157	0.772898	0.402492	0.106931	0.277404	0.124894	0.0310568	0.0849548	172.321	189.176	91.0904	196.32	0	14.7068	170.638	0	0.717242	3.11434	30310	27386	-41.6317	-48.664	111.833	40.9933
PDC91	Control	6.4	98.2	4910	yes	45.4865	99.1434	20.3852	0.478917	69.5025	7.6877	1.10683	0.63025	0.158132	0.445431	0.20859	0.0419091	0.135197	163.67	192.039	85.2271	196.64	0	19.2809	168.742	0	1.24898	2.76696	33360	28343	-12.4825	-24.6107	-10.6026	-22.2279
PD413	PD	7.3	57.2	2860	yes	47.4445	99.2182	24.3817	0.731604	67.285	5.83262	0.948481	0.621862	0.176675	0.468993	0.198796	0.0498663	0.138377	174.779	199.149	87.7632	196.73	0	12.1171	182.622	0	0.675427	3.73472	34217	28316	78.4424	3.24976	3.11885	2.2875
PD416	PD	6.5	70.6	3530	yes	45.7477	99.2259	20.3685	0.504132	69.7445	7.52704	1.07143	0.577976	0.149236	0.410062	0.206405	0.0441762	0.137856	144.46	168.618	85.6728	196.7	0	15.6857	148.969	0	1.01193	2.95147	32934	28202	-22.9678	-30.4401	-16.9975	-24.6111
PD523	PD	5.4	92.1	4605	yes	45.3984	99.0794	17.0817	0.320922	75.0867	5.87472	0.999139	0.480496	0.119062	0.326449	0.156335	0.0309453	0.100807	153.932	176.199	87.3629	196.71	0	22.383	149.457	0	1.59927	2.75918	31126	27654	-76.7056	-14.706	4.18557	-14.7064
PD666	PD	6.6	93.8	4690	yes	44.9457	99.0029	21.831	0.551032	66.835	8.81961	1.11051	0.623956	0.164568	0.454758	0.228937	0.048726	0.154919	156.023	186.112	83.8327	197.06	0	16.6863	165.793	0	0.763834	2.86904	34033	28356	8.77355	-37.389	-6.71685	-13.9365
PD683	PD	7.5	30.6	1530	yes	46.8381	99.243	20.8746	0.526118	70.1712	6.62296	1.01288	0.595621	0.159376	0.432509	0.196617	0.0448631	0.134222	132.327	157.482	84.0269	195.87	0	19.6664	134.42	0	1.16881	2.22707	32363	27986	53.0447	9.69305	6.78921	5.23809
PD732	PD	7.8	73.9	3695	yes	45.1824	99.3313	24.4317	0.627745	64.9316	8.1006	1.03349	0.658131	0.178796	0.489731	0.216808	0.0475583	0.146159	168.823	198.008	85.2609	197.61	0	11.2669	183.326	0	0.436773	2.978	34629	28371	38.1858	-35.5831	-10.7272	10.79
PD747	PD	7.5	111	5550	yes	45.6621	99.3363	24.5559	0.625022	65.2662	7.62343	1.04731	0.668307	0.181132	0.496168	0.213776	0.0485511	0.146193	145.673	169.864	85.7586	197.24	0	11.5114	156.249	0	0.525927	1.57778	34053	28316	50.5546	-17.289	-7.23762	0.422224
PD341	PDD	6.8	131	6550	yes	44.8784	99.3363	24.2562	0.543614	64.7434	8.33522	1.20077	0.681587	0.180089	0.504823	0.239184	0.0511854	0.162328	163.485	191.978	85.158	196.18	0	13.5414	175.238	0	0.900212	2.29841	34850	28394	8.31899	-31.7616	-15.9213	-11.3994
PD366	PDD	5.2	46.6	2330	yes	45.7175	98.8624	13.6185	0.166905	78.8171	5.66156	1.06622	0.510538	0.115664	0.315142	0.159111	0.0279968	0.0966761	158.614	187.85	84.4366	195.86	0	33.9141	146.82	0	2.35313	4.76273	29986	27067	-17.1162	87.6355	23.0866	-37.8241
PD415	PDD	6.5	71.7	3585	yes	44.9116	99.2002	21.311	0.532086	68.2303	8.0777	1.06771	0.587568	0.155733	0.42363	0.193622	0.040582	0.126261	135.791	159.829	84.9603	196.28	0	14.2526	141.887	0	0.974136	2.71481	32579	28003	-35.2257	-46.7325	-36.5194	-18.2475
PD501	PDD	4.1	147	7350	no
PD531	PDD	6.6	59	2950	yes	46.852	99.2742	16.8637	0.55707	75.7042	5.42536	0.864418	0.443104	0.119228	0.325452	0.142135	0.0353254	0.0976322	147.957	166.851	88.6759	196.14	0	17.5853	145.426	0	1.43587	2.40424	31441	27688	-12.173	-5.57721	1.93736	47.2932
PD563	PDD	6.7	82.3	4115	yes	47.0997	99.1365	22.7168	0.673545	67.7011	7.04588	1.02556	0.604725	0.162881	0.439463	0.232398	0.0572717	0.161594	167.075	193.887	86.1713	196.72	0	15.2134	174.746	0	0.933363	2.99454	34218	28305	47.034	-9.96045	1.92855	-29.5417
PD678	PDD	5.1	55.8	2790	yes	45.4423	98.7476	15.4741	0.420241	74.7191	7.61953	1.07087	0.518713	0.122478	0.33411	0.177412	0.0335765	0.110046	158.316	191.581	82.6362	196.89	0	27.7251	156.299	0	1.47315	6.08392	31506	27656	-76.4684	-19.4924	-5.2302	-5.3716
PD060	DLB	3.6	49.2	2460	no
PD115	DLB	5.2	78.2	3910	yes	45.0583	99.0232	11.6987	0.190811	81.0509	5.38719	1.10339	0.434097	0.0976254	0.281669	0.134859	0.0224704	0.0816916	147.838	173.602	85.1588	197.75	0	31.4957	137.79	0	1.51432	2.80237	28688	26342	-33.7045	52.4543	-29.8735	47.418
PD163	DLB	5.8	88.5	4425	yes	45.6094	99.0206	15.7636	0.307635	76.5055	5.74159	1.01037	0.512279	0.12452	0.339674	0.158989	0.0304506	0.100133	153.402	175.637	87.3408	196.35	0	24.0837	145.819	0	1.5957	4.13829	30619	27354	-15.629	42.5408	-11.7342	3.7484
PD294	DLB	4.2	45.3	2265	yes	45.5259	99.0369	11.1715	0.32076	81.2506	5.75022	0.96891	0.401698	0.0939547	0.262033	0.136333	0.0265282	0.0845361	160.036	182.542	87.6706	196.08	0	27.5002	149.567	0	2.38047	3.09462	29226	26734	-68.3858	12.2262	8.30708	3.2667
PD332	DLB	5.3	28.3	1415	yes	44.3462	99.0896	15.1661	0.283279	76.0614	6.77108	1.05482	0.499111	0.120297	0.33613	0.164259	0.0281849	0.0993954	136.615	159.971	85.4	196.8	0	23.133	132.226	0	1.4362	3.17561	29334	26810	-42.4354	0.254957	-31.1696	-3.77784
PD566	DLB	4.8	82.2	4110	yes	45.3887	98.8826	14.0244	0.179634	78.4252	5.62123	1.08827	0.500488	0.116609	0.315794	0.160744	0.0278818	0.0963532	171.414	197.887	86.6221	196.05	0	30.5734	160.534	0	2.39192	4.38847	30075	27074	-10.4035	88.4267	23.9132	-16.276
PD706	DLB	6.9	79.2	3960	yes	44.8993	98.9799	21.5155	0.479362	68.7319	7.28307	1.10452	0.684537	0.173616	0.482655	0.201094	0.04215	0.129799	157.232	184.9	85.0361	197.01	0	18.1482	160.887	0	0.980428	4.88364	32462	27879	-0.284471	15.9706	-44.0342	56.4642
